# Feasibility Study Utilizing NanoString’s Digital Spatial Profiling (DSP) Technology for Characterizing the Immune Microenvironment in Barrett’s Esophagus FFPE Tissues

**DOI:** 10.1101/2023.11.02.565001

**Authors:** Qurat-ul Ain, Nicola Frei, Amir M Khoshiwal, Pim Stougie, Robert Odze, Lorenzo Ferri, Lucas C Duits, Jacques Bergman, Matthew D Stachler

## Abstract

To date, characterization of the Barrett’s esophagus (BE) immune microenvironment in patients with known progression status to determine how the microenvironment may influence BE progression to esophageal adenocarcinoma (EAC) has been understudied, hindering both the biological understanding of progression and the development of novel diagnostics and therapies. Therefore, this study’s aim was to determine if highly multiplex interrogation of the immune microenvironment can be performed on endoscopic formalin-fixed, paraffin-embedded (FFPE) samples utilizing the Nanostring GeoMx digital spatial profiling (GeoMx DSP) platform. We performed spatial proteomic analysis of 49 proteins expressed in the microenvironment and epithelial cells of histologically identical FFPE endoscopic biopsies from patients with non-dysplastic BE (NDBE) who later progressed to high-grade dysplasia (HGD) or EAC (N=7) or from patients who after at least 5 years follow up did not (N=8). In addition, we performed RNA analysis of 1,812 cancer related transcripts on a series of three endoscopic mucosal resections containing regions of normal tissue, BE, dysplasia (DYS), and EAC. Our primary goal was to determine feasibility of this approach and begin to identify the types of specific immune cell populations that may mediate the progression of pre-neoplastic BE to EAC. Spatial proteomic and transcriptomic profiling with GeoMx DSP showed reasonable quality metrics and detected expected differences between epithelium and stroma. Several proteins were found to have increased expression within non-dysplastic BE biopsies from progressors compared to non-progressors, suggesting further studies on the BE microenvironment are warranted.

**Summary:** New biological insights into the stepwise development and progression of esophageal adenocarcinoma (EAC) from Barrett’s esophagus (BE) are imperative to develop tailored approaches for early detection and optimal clinical management of the disease. This study aimed to determine the feasibility to spatially profile stromal and immunologic properties that accompany malignant transformation of BE to EAC in formalin-fixed, paraffin-embedded (FFPE) tissues. NanoString’s Digital Spatial Profiling (DSP) technology can detect and quantify protein and RNA transcripts in a highly multiplexed manner with spatial resolution, within specific regions of interest on FFPE tissue. Here, we performed a pilot study using the Nanostring GeoMx DSP, for measurement of protein and ribonucleic acid (RNA) expression on a series of FFPE slides from endoscopic biopsies and endoscopic mucosal resections (EMR) of BE. We compare a small series of biopsies of non-dysplastic BE (NDBE) from patients who progressed to more advanced disease to patients with NBDE who did not progress and then perform RNA profiling on EMRs with a range of histologic diagnoses.
