## Supplemental Table 1 for "Feasibility Study Utilizing NanoString’s Digital Spatial Profiling (DSP) Technology for Characterizing the Immune Microenvironment in Barrett’s Esophagus FFPE Tissues"

### Sheet: Sup Table 1
	Supplementay Table 1: Nanostring TAP Human Immuno-Oncology Protein Panel Content
	Human Immune Cell Profiling Core	Human IO Drug Target Module	Human Immune Activation Status Module	Human Immune Cell Typing Module	Human Pan-Tumor Module
	Beta-2-microglobulin	4-1BB CD137	CD25	CD14	Bcl-2
	CD3	ARG1	CD27	CD34	EpCAM
	CD4	B7-H3	CD40	CD45RO	ER alpha
	CD8	GITR	CD44	CD66b	Her2/ErbB2
	CD11c	IDO1	CD80	CD163	MART1
	CD20	LAG3	CD127	FAPalpha	NY-ESO-1
	CD45	OX40L	ICOS	FoxP3	PR
	CD56	STING	PD-L2		PTEN†
	CD68	Tim-3			S100B
	CTLA4	VISTA
	Fibronectin
	GZMB†
	HLA-DR
	Ki-67
	Pan-cytokeratin
	PD-1
	PD-L1
	SMA
	Morphology Markers
	Pan CK, CD45, Cyto-13
